# Functions of TIAM1 at the interface of centriole assembly and autolysosome cycling

**DOI:** 10.64898/2026.07.02.735969

**Authors:** Paula A. Coelho, Chenrong Yu, David M. Glover

## Abstract

Centrosome amplification is frequently associated with chromosomal instability and tumor progression, but how cells coordinate centriole assembly with the control of centrosome numbers and quality remains poorly understood. TIAM1 is a RAC1 guanine nucleotide exchange factor previously implicated in centrosome-associated signaling and βTrCP-dependent control of PLK4 abundance. Here, we examined how Tiam1 regulates autophagy-lysosome homeostasis in mouse embryonic fibroblasts induced to overexpress PLK4. In contrast to a previous model in which Tiam1 loss promotes productive centriole overduplication, we found, by super-resolution imaging and expansion microscopy, an abnormal distribution of PLK4 on the centrioles centriole-associated structures following TIAM1 depletion, suggesting that TIAM1 may support the organization or maturation of centrioles. TIAM1 depletion also resulted in increased LC3B-positive puncta and enlarged LAMP1-positive compartments, but this was not accompanied by increased LC3B-II accumulation after bafilomycin A1 treatment.

These findings suggest that TIAM1 may act at the interface between centriole assembly and endolysosomal/autolysosomal organization, linking TIAM1 to lysosome-associated centrosome quality-control pathways.
