## Supplementary file1 for "Functions of TIAM1 at the interface of centriole assembly and autolysosome cycling"

### Sheet: Figure 1
	Control			Control+Dox			siβTRCP			siβTRCP + Dox			siTiam+siβTRCP			siTiam+siβTRCP+ Dox			siTiam1			siTiam1+Dox
Number of Cells Quantified	236			370			141			280			257			141			194			130
Number of independent repetitions	14			22			12			12			19			22			13			27
	% of Cells			% of Cells			% of Cells			% of Cells			% of Cells			% of Cells			% of Cells			% of Cells
Number of centriole pairs ( CEP152)	0	1-2	>2	0	1-2	>2	0	1-2	>2	0	1-2	>2	0	1-2	>2	0	1-2	>2	0	1-2	>2	0	1-2	>2
	0	96.7742	3.22581	0	76	24	0	83.3333	16.6667	0	70.5882	29.4118	0	100	0	0	96.5517	3.44828	0	90	10	0	95	5
	0	96.6667	3.33333	0	91.6667	8.33333	0	80	20	0	79.3103	20.6897	0	94.1176	5.88235	0	96	4	5	95	0	0	93.1034	6.89655
	0	96.2963	3.7037	0	87.5	12.5	0	80	20	0	64	36	0	100	0	0	72.7273	27.2727	0	100	0	22.2222	66.6667	11.1111
	0	95	5	0	84.6154	15.3846	0	100	0	0	82.3529	17.6471	0	100	0	0	84.375	15.625	6.66667	93.3333	0	0	89.4737	10.5263
	0	96.1538	3.84615	0	83.3333	16.6667	0	85.7143	14.2857	0	96.7742	3.22581	0	89.6552	10.3448	0	72.2222	27.7778	0	90	10	7.14286	92.8571	0
	0	95.4545	4.54545	5.55556	72.2222	22.2222	0	81.4815	18.5185	0	68.4211	31.5789	0	90.9091	9.09091	0	97.1429	2.85714	0	87.5	12.5	0	100	0
	0	95.6522	4.34783	0	71.4286	28.5714	4.16667	91.6667	4.16667	0	84.6154	15.3846	0	100	0	0	60	40	0	82.3529	17.6471	0	91.6667	8.33333
	0	94.1176	5.88235	0	88.8889	11.1111	0	75	25	0	63.6364	36.3636	0	85	15	0	77.2727	22.7273	0	84.6154	15.3846	3.57143	92.8571	3.57143
	0	94.1176	5.88235	0	77.7778	22.2222	0	95.4545	4.54545	0	100	0	0	100	0	0	56.25	43.75	0	100	0	10	70	20
	4.34783	95.6522	0	0	70	30	0	100	0	0	84.6154	15.3846	0	92.3077	7.69231	0	77.7778	22.2222	0	100	0	10	70	20
	0	100	0	10	70	20	2.85714	82.8571	14.2857	0	84.6154	15.3846	0	88.8889	11.1111	0	72.6087	27.3913	0	100	0	10	65	25
	0	100	0	0	92.8571	7.14286	0	100	0	0	84.6154	15.3846	0	88.8889	11.1111	0	87.5	12.5	0	100	0	0	70	30
	0	100	0	0	96.1538	3.84615							0	100	0	0	85.7143	14.2857	0	87.5	12.5	0	90	10
	0	100	0	0	100	0							0	100	0	0	95.4545	4.54545				0	90	10
				0	100	0							0	87.5	12.5	0	83.3333	16.6667				0	87.5	12.5
				0	88.4615	11.5385							0	95.6522	4.34783	0	75	25				0	95	5
				0	72.2222	27.7778							0	80	20	0	79.1667	20.8333				0	93.1034	6.89655
				0	83.7209	16.2791							0	93.75	6.25	0	77.2727	22.7273				22.2222	66.6667	11.1111
				0	78.5714	21.4286							0	88.8889	11.1111	0	86.7742	13.2258				0	89.4737	10.5263
				0	77.0833	22.9167										0	92	8				7.14286	92.8571	0
				0	72.973	27.027										0	95.6522	4.34783				0	100	0
				0	80	20										0	84.6154	15.3846				0	91.6667	8.33333
																						3.57143	92.8571	3.57143
																						0	100	0
																						10	70	20
																						0	100	0
																						0	100	0
																						15	70	15
																						0	90	10
																						0	87.5	12.5
				0 Centrioles (CEP152)				1-2 Centriole pairs (CEP152)				>2 Centriole pairs (CEP152)
	Dunn's multiple comparisons test			Mean rank diff.	Significant?	Summary	Adjusted P Value	Mean rank diff.	Significant?	Summary	Adjusted P Value	Mean rank diff.	Significant?	Summary	Adjusted P Value
	Control vs. Control+Dox			-1.273	No	ns	>0.9999	44.11	Yes	*	0.0329	-57.09	Yes	***	0.001
	Control vs. siβTRCP			-3.606	No	ns	>0.9999	15.17	No	ns	>0.9999	-30.86	No	ns	0.6126
	Control vs. siβTRCP+Dox			4.727	No	ns	>0.9999	36.98	No	ns	0.1472	-52.48	Yes	**	0.0027
	Control vs. siTiam1			-6.073	No	ns	>0.9999	2.25	No	ns	>0.9999	-9.385	No	ns	>0.9999
	Control vs. siTiam1+Dox			-10.01	No	ns	>0.9999	4.173	No	ns	>0.9999	-7.297	No	ns	>0.9999
	Control vs. siβTRCP+siTiam1			4.727	No	ns	>0.9999	3.375	No	ns	>0.9999	-13.07	No	ns	>0.9999
	Control vs. siTiam1+ siβTRCP+Dox			4.727	No	ns	>0.9999	36.76	Yes	*	0.0385	-49	Yes	***	0.0009
	Control+Dox vs. siβTRCP			-2.333	No	ns	>0.9999	-28.94	No	ns	0.9306	26.24	No	ns	>0.9999
	Control+Dox vs. siβTRCP+Dox			6	No	ns	>0.9999	-7.127	No	ns	>0.9999	4.614	No	ns	>0.9999
	Control+Dox vs. siTiam1			-4.8	No	ns	>0.9999	-41.86	No	ns	0.0581	47.71	Yes	*	0.0149
	Control+Dox vs. siTiam1+Dox			-8.733	No	ns	>0.9999	-39.94	No	ns	0.0666	49.8	Yes	**	0.0053
	Control+Dox vs. siβTRCP+siTiam1			6	No	ns	>0.9999	-40.73	Yes	*	0.0319	44.02	Yes	*	0.0154
	Control+Dox vs. siTiam1+ siβTRCP+Dox			6	No	ns	>0.9999	-7.352	No	ns	>0.9999	8.091	No	ns	>0.9999
	siβTRCP vs. siβTRCP+Dox			8.333	No	ns	>0.9999	21.81	No	ns	>0.9999	-21.63	No	ns	>0.9999
	siβTRCP vs. siTiam1			-2.467	No	ns	>0.9999	-12.92	No	ns	>0.9999	21.47	No	ns	>0.9999
	siβTRCP vs. siTiam1+Dox			-6.4	No	ns	>0.9999	-10.99	No	ns	>0.9999	23.56	No	ns	>0.9999
	siβTRCP vs. siβTRCP+siTiam1			8.333	No	ns	>0.9999	-11.79	No	ns	>0.9999	17.78	No	ns	>0.9999
	siβTRCP vs. siTiam1+ siβTRCP+Dox			8.333	No	ns	>0.9999	21.59	No	ns	>0.9999	-18.15	No	ns	>0.9999
	siβTRCP+Dox vs. siTiam1			-10.8	No	ns	>0.9999	-34.73	No	ns	0.2455	43.1	Yes	*	0.0382
	siβTRCP+Dox vs. siTiam1+Dox			-14.73	No	ns	0.7212	-32.81	No	ns	0.2889	45.18	Yes	*	0.0146
	siβTRCP+Dox vs. siβTRCP+siTiam1			0	No	ns	>0.9999	-33.61	No	ns	0.1588	39.41	Yes	*	0.0414
	siβTRCP+Dox vs. siTiam1+ siβTRCP+Dox			0	No	ns	>0.9999	-0.2251	No	ns	>0.9999	3.477	No	ns	>0.9999
	siTiam1 vs. siTiam1+Dox			-3.933	No	ns	>0.9999	1.923	No	ns	>0.9999	2.087	No	ns	>0.9999
	siTiam1 vs. siβTRCP+siTiam1			10.8	No	ns	>0.9999	1.125	No	ns	>0.9999	-3.688	No	ns	>0.9999
	siTiam1 vs. siTiam1+ siβTRCP+Dox			10.8	No	ns	>0.9999	34.51	No	ns	0.0747	-39.62	Yes	*	0.0212
	siTiam1+Dox vs. siβTRCP+siTiam1			14.73	No	ns	0.1816	-0.7976	No	ns	>0.9999	-5.775	No	ns	>0.9999
	siTiam1+Dox vs. siTiam1+ siβTRCP+Dox			14.73	No	ns	0.1396	32.58	No	ns	0.0821	-41.71	Yes	**	0.0059
	siβTRCP+siTiam1 vs. siTiam1+ siβTRCP+Dox			0	No	ns	>0.9999	33.38	Yes	*	0.0297	-35.93	Yes	*	0.018

### Sheet: Figure 2
Housekeeping (GAPDH band, integrated volume)	Control		siTiam1
Normalized GAPDH band		DOX		Dox
LC3B-II (integrated volume)	2.9668	3.02447	3.19988	3.07001
Normalized LC3B-II (LC3B-II/GAPDH)	3.32227	2.80501	2.73561	2.63296
Flux (a.u.)	3.34621	2.44015	3.35605	2.73561
	3.23171	2.13889	2.63296	3.48631
	3.23171
	Given the small sample sizes, non-parametric tests were used. Two independent groups were compared using a two-sided Mann–Whitney U test.
	Mann–Whitney U test	Control
	Control
	siTiam1	ns(>0.9999)

### Sheet: Figure 3
Ratio mcherry/GFP						Number of puncta /cell
Number of independent experiments	15	19	18	17		Number of independent experiments	12	16	13	12
	Control	Control+Dox	siTiam1	siTiam1 +Dox			Control	Control+Dox	siTiam1	siTiam1 +Dox
	Relative cell number (%)		Relative cell number (%)				Relative cell number (%)		Relative cell number (%)
	1.08444	0.960421	0.18933	1.02568			0	0.875	7.66667	10.2686
	0.965001	2.965	0.735276	1.04511			0.1875	1	9.85714	16.6303
	1.04394	1.04394	0.634173	1.27408			0.0625	0.3	12.8571	16.837
	1.08444	1.08444	0.523337	1.29885			0.0714286	0.15	9.77778	11.5733
	1.08	1.11882	0.509267	1.32955			0.0869565	0.25	10.6667	14.5163
	1.17689	1.17689	0.451805	1.34017			0.266667	0.2	6.88889	14.7882
	1.21153	1.21153	0.434436	1.44337			0	0.875	7.7	10.6593
	0.581279	1.58128	3.95932	1.62394			0.2875	0.3	8.4	5.3
	1.26491	1.66491	3.95148	1.85867			0.0825	0.5	4	3.125
	1.68151	1.68151	0.367073	1.99901			0.0714286	0.15	3	15
	0.815105	2.68151	3.30789	2.49264			0.0869565	0.15	6	12
	2.35173	1.5778	2.9368	2.54994			0.266667	0.3	12	22
	3.98375	1.65226	0.284718	2.69461				0	23
	0.844785	1.80751	1.36003	5.15357				0.23
	0.960421	1.93092	1.57686	8.18724				0.0285714
		1.61418	1.91082	8.85033				0.0294118
		3.82205	1.96361	9.28554
		5.28489	1
		5.44271
Number of families	1
Number of comparisons per family	6
Alpha	0.05
Dunn's multiple comparisons test	Mean rank diff.	Significant?	Summary	Adjusted P Value		Dunn's multiple comparisons test	Mean rank diff.	Significant?	Summary	Adjusted P Value
MEF vs. MEF+ DOX	-15.11	No	ns	0.1751		MEF vs. MEF+ DOX	-15.11	No	ns	0.1751
MEF vs. TIAM1	-0.2556	No	ns	>0.9999		MEF vs. TIAM1	-0.2556	No	ns	>0.9999
MEF vs. TIAM1+DOX	-19.5	Yes	*	0.0364		MEF vs. TIAM1+DOX	-19.5	Yes	*	0.0364
MEF+ DOX vs. TIAM1	14.86	No	ns	0.1461		MEF+ DOX vs. TIAM1	14.86	No	ns	0.1461
MEF+ DOX vs. TIAM1+DOX	-4.392	No	ns	>0.9999		MEF+ DOX vs. TIAM1+DOX	-4.392	No	ns	>0.9999
TIAM1 vs. TIAM1+DOX	-19.25	Yes	*	0.0273		TIAM1 vs. TIAM1+DOX	-19.25	Yes	*	0.0273
