## Supplementary file 2 for "Functions of TIAM1 at the interface of centriole assembly and autolysosome cycling"

### Sheet: Antibodies
Reagent or resource
Primary antibodies	Host	Source	Reference	Dilution
Anti-α-tubulin	Mouse	Sigma-Aldrich	Cat# T6199, RRID:AB_477583	1:5000 (IF) & (WB)
Anti-α-tubulin	Guinea Pig	ABCD Antibodies	Cat# abcd_aa345, RRID:AB_3106979	1:2000 (IF)
Anti-Acetylated Tubulin (6-11B-1)	mouse	Sigma-Aldrich / Merck	T7451, RRID:AB_609894,	1:1000 (IF)
Anti-CEP152	Rabbit	Abcam	Cat# ab183911, RRID:AB_3106957	1:1000 (IF)
Anti-LC3B	Rabbit	Abcam	Cat#: ab192890, RRID:AB_2827794	1:2000(IF); 1:3000(WB)
Anti-PLK4	Rat	Coelho et al., (2013)	N/A	1:1000 (IF)
Anti-LAMP-1/CD107a Antibody	Goat	Novus Biologicals / Bio-Techne / R&D Systems	AF4320, RRID: AB_2296826	1:1000 (IF)
Reagent or resource
Secondary antibodies	Host	Source		Dilution
Anti-Rat Alexa 488	Donkey	Thermo Fisher	Thermo Fisher A-21208	1:2000 (IF)
Anti-Rat Alexa 568	Donkey	Thermo Fisher	Thermo Fisher A-11077	1:2000 (IF)
Anti-Rat Alexa 647	Donkey	Thermo Fisher	Thermo Fisher A-48272	1:2000 (IF)
Anti-Rabbit DyLight 405	Donkey	Jackson	Jackson 711-475-152	1:200 (IF)
Anti-Rabbit Alexa 488	Donkey	Thermo Fisher	Thermo Fisher A-21206	1:2000 (IF)
Anti-Rabbit Alexa 568	Donkey	Thermo Fisher	Thermo Fisher A-10042	1:2000 (IF)
Anti-Rabbit Alexa 647	Donkey	Thermo Fisher	Thermo Fisher A-31573	1:2000 (IF)
Anti-Mouse DyLight 405	Donkey	Jackson	Jackson 715-475-151	1:200 (IF)
Anti-Mouse Alexa 488	Donkey	Thermo Fisher	Thermo Fisher A-21202	1:2000 (IF)
Anti-Mouse Alexa 568	Donkey	Thermo Fisher	Thermo Fisher A-10037	1:2000 (IF)
Anti-Mouse Alexa 647	Donkey	Thermo Fisher	Thermo Fisher A-31571	1:2000 (IF)
Anti-Rat IgG (H+L) HRP	Goat	Jackson	Jackson 112-035-003	1:10000 (WB)
Anti-Rabbit IgG (H+L) HRP	Goat	Jackson	Jackson 111-035-144	1:10000 (WB)
Anti-Mouse IgG (H+L) HRP	Goat	Jackson	Jackson 115-035-146	1:10000 (WB)
Anti-Guinea Pig Alexa 488	Donkey	Thermo Fisher	Thermo Fisher Cat# A-11073	1:2000 (IF)
Anti-Guinea Pig Alexa 568	Donkey	Thermo Fisher	Thermo Fisher Cat# A-11075	1:2000 (IF)
Anti-Guinea Pig Alexa 647	Donkey	Thermo Fisher	Thermo Fisher Cat# A-21450	1:2000 (IF)
Anti-Goat Alexa 594	Donkey	Thermo Fisher	Thermo Fisher Cat# A-11058	1:2000 (IF)
Anti-Goat	Donkey	Thermo Fisher	Thermo Fisher Cat# A-11058	1:2000 (IF)

### Sheet: siRNAs
Gene ID	Symbol	Gene name	RefSeq / accession	Target sequence	Supplier ID	Supplier name	Company
21844	Tiam1	T cell lymphoma invasion and metastasis 1	NM_001145886, NM_009384, NM_001145887	not shown	SI01448244	Mm_Tiam1_1	Qiagen
12234	Btrc	beta-transducin repeat containing protein / βTRCP1	NM_001037758, NM_009771	not shown	MSS202455	Stealth™ RNAi siRNA targeting mouse Btrc / βTRCP	Thermo Fisher / Invitrogen

### Sheet: Cell lines
Cell lines	Reference
MEFs (MZD104.1D)	Coelho et al., 2026
MEFs (MZD105.1D)	Coelho et al., 2026

### Sheet: qRT-PCR primers
	Primers for qRT-PCR
Gene name (Mus musculus)	Forward primer (5′–3′)	Reverse primer (5′–3′)
βTrCP	CAGAACGGCTTCACAGTGGTGA	GCAGTACGATGAGAGGGTGATC
Tiam1	CGGTTTCCTTGACACTGTTCACG	CGGTTTCCTTGACACTGTTCACG
